# Extensive transcriptional and chromatin changes underlie astrocyte maturation *in vivo* and in culture

**DOI:** 10.1101/2020.04.28.066043

**Authors:** Michael Lattke, Robert Goldstone, Francois Guillemot

**Author notes:** **Author List Footnotes** lead author (Francois Guillemot).

## Abstract

Astrocytes have diverse functions in brain homeostasis. Many of these functions are acquired during late stages of differentiation when astrocytes become fully mature. The mechanisms underlying astrocyte maturation are not well understood. Here we identified extensive transcriptional changes that occur during astrocyte maturation and are accompanied by chromatin remodelling at enhancer elements. Investigating astrocyte maturation in a cell culture model revealed that *in vitro*-differentiated astrocytes lacked expression of many mature astrocyte-specific genes, including genes for the transcription factors Rorb, Dbx2, Lhx2 and Fezf2. Forced expression of these factors *in vitro* induced distinct sets of mature astrocytes-specific transcripts. Culturing astrocytes with FGF2 in a three-dimensional gel induced expression of *Rorb*, *Dbx2* and *Lhx2* and improved their maturity based on transcriptional and chromatin profiles. Therefore extrinsic signals orchestrate the expression of multiple intrinsic regulators, which in turn induce in a modular manner the transcriptional and chromatin changes underlying astrocyte maturation.
