## Supplemental Table 5 for "Extensive transcriptional and chromatin changes underlie astrocyte maturation *in vivo* and in culture"

### Sheet: mature genes
high in NSC_EF, high in Astr_BMP	low in NSC_EF, high in Astr_BMP	high in NSC_EF, low in Astr_BMP	low in NSC_EF, low in Astr_BMP
Ank2	1190005I06Rik	Gabrg1	1700047M11Rik
Chst2	3830406C13Rik	Gm44257	2900052N01Rik
Ctsd	4930402H24Rik	Gphn	4930488L21Rik
Ddit4l	Abca5	Kcna2	4933431E20Rik
Dennd1a	Abcc5	Kcnj16	9330159F19Rik
Ephx1	Agl	Magi2	9430041J12Rik
Gas6	Agt	Tnik	9630001P10Rik
Itm2c	Aldh1a1		Abcb9
Kifc3	Ankrd29		Abcd2
Laptm4b	Ass1		Abhd3
Macf1	Atp1b2		Abhd6
Mapk8ip3	B4gat1		Abr
Mfap3l	Bhlhe41		Acsbg1
mt-Atp8	Bmp2k		Acsl3
mt-Co1	Ccdc190		Acsl6
mt-Cytb	Ccdc85a		Acss2
mt-Nd2	Chchd10		Adam23
mt-Nd4l	Chpt1		Adk
mt-Nd5	Col11a2		Adora2b
Mttp	Ctsa		Agpat5
Mtus1	Ctso		Ahcyl1
Nptn	Cyp4f13		AI413582
Paqr4	Dbp		AI480526
Plcd4	Derl1		Aldoc
Rnpc3	Dnajb9		Aplp1
Scn1b	Dtna		Apoe
Sdc4	Emc9		Appl2
Sik3	Enpp5		Arhgap5
Skap2	Ezr		Atp1a2
Smim4	Fam184a		Atp2b2
Snhg20	Fam228b		B3galt2
Tle4	Fbxo2		Bicd1
Tmem176a	Fbxo44		Btbd17
Ttc14	Fgd4		C030018K13Rik
Wls	Fmn2		Cadm1
Zkscan3	Fuca2		Cadm2
	Gaa		Camk2n1
	Ganc		Caskin1
	Gm7967		Cbr3
	Gpam		Cdh19
	Gpr162		Cep85l
	Grina		Cgrrf1
	Gstm1		Chil1
	H2-K1		Chst1
	Hacd2		Chst10
	Hepacam		Cideb
	Hexb		Cldn10
	Hist1h2bc		Clmn
	Hspa2		Clu
	Id4		Cmtm5
	Ifi27		Cntfr
	Igsf11		Cpeb4
	Izumo4		Crlf3
	Ldhb		Cry2
	Leng8		Csgalnact1
	Letm2		Ctbs
	Malat1		Ctsf
	Mfn1		Cxcl14
	Mmgt2		Cyp2d22
	mt-Co3		Cyp2j6
	mt-Nd4		Cyp2j9
	Mt1		Cyp4f15
	Mt2		Cyp7b1
	Nr1d2		D130040H23Rik
	Ntrk2		Daam2
	Ogt		Dbx2
	Paxx		Ddhd1
	Pdk2		Dhrs3
	Pfkm		Dhrs7
	Pik3ip1		Efemp1
	Pitpnc1		Enho
	Prdx6		Entpd2
	Prnp		Ephx2
	Pyurf		Eps8
	Retsat		Eva1a
	Rida		F3
	Rora		Fam107a
	Rsrp1		Fam13c
	S100a1		Fam184b
	Sdsl		Fgfr3
	Serinc1		Fjx1
	Shisa4		Flrt1
	Sirpa		Fut9
	Slc39a12		Fxyd1
	Slc41a1		Fzd2
	Smpd1		G0s2
	Snx14		Gabrb1
	Snx32		Gdf10
	Soat1		Gfra1
	Soga3		Gja1
	Sorl1		Gjb6
	Tex264		Gk
	Thrb		Gldc
	Thrsp		Gli3
	Tmem189		Glrb
	Tmem47		Glul
	Tpp1		Gm10561
	Tspan15		Gm11266
	Ugp2		Gm15601
	Usp2		Gm20515
	Usp53		Gm2115
	Whamm		Gnao1
	Wnk2		Gpc5
	Zfp950		Gpld1
			Gpm6a
			Gpr146
			Gpr37l1
			Gramd3
			Gria2
			Grin2c
			Gstm5
			Hapln1
			Hdac8
			Herpud1
			Hhatl
			Hivep3
			Hnmt
			Hopx
			Hsd11b1
			Hsd17b11
			Htra1
			Igsf21
			Il18
			Irak2
			Isoc2a
			Itih3
			Kcnk1
			Kcnn2
			Kirrel2
			Lap3
			Lcat
			Lgi1
			Lgi4
			Lgr4
			Lix1
			Luzp2
			Lypd6
			Maob
			Mertk
			Mgat4c
			Mgll
			Mir124-2hg
			mt-Nd3
			Naaa
			Nat8
			Nat8f1
			Nat8f5
			Ndp
			Ndrg2
			Negr1
			Ngef
			Nkain4
			Nr1d1
			Ntsr2
			Nupr1
			Oaf
			Omg
			P4ha1
			Pamr1
			Paqr7
			Pde8b
			Pdzph1
			Per3
			Pfkfb4
			Pfkp
			Phactr1
			Phactr3
			Phka1
			Phkg1
			Phyh
			Pla2g7
			Plcb1
			Plpp3
			Pmp22
			Pnpla7
			Por
			Ppp1r1b
			Ppp1r3g
			Prelp
			Prex2
			Prodh
			Prrt1
			Psd2
			Ralgds
			Rapgef3
			Rarres2
			Rcan2
			Rgs20
			Rgs6
			Rnd2
			Rorb
			S100b
			S1pr1
			Sat1
			Scara3
			Scg3
			Selenbp1
			Sgip1
			Slc13a5
			Slc1a2
			Slc20a1
			Slc25a33
			Slc27a1
			Slc6a1
			Slc7a10
			Slc8b1
			Slitrk2
			Smim3
			Smpd2
			Sod3
			St3gal4
			Sult1a1
			Svip
			Syne1
			Tagln3
			Tef
			Timp4
			Tlcd1
			Tlr3
			Tmcc1
			Tmem144
			Tmem14a
			Tnfsf12
			Tprkb
			Trp53bp2
			Trpm3
			Tuba4a
			Unc13c
			Usp54
			Utp14b
			Vegfa
			Wasf3
			Washc2
			Wfs1

### Sheet: immature genes
high in NSC_EF, high in Astr_BMP	low in NSC_EF, high in Astr_BMP	high in NSC_EF, low in Astr_BMP	low in NSC_EF, low in Astr_BMP
1500009L16Rik	Abca1	Abracl	1700025G04Rik
9530068E07Rik	Atg12	Acat2	2510009E07Rik
A2m	Atp2b4	Actr3	Aacs
Acot1	Azin1	Adgrl2	Adgrb1
Anp32b	Bmpr1a	Akap13	Adgrb2
Apex1	Ccdc80	Akr1a1	Afap1l2
Aprt	Cebpd	Alyref	Agrn
Arhgap11a	Ckap4	Anapc5	Angptl4
Arpc2	Col4a5	Anp32e	Ap3s1
Ascl1	Csmd1	Arl4c	Atf4
Atpif1	Dbi	Arpc3	AW011738
Basp1	Eepd1	Aspm	Bgn
Bex2	Emp2	Aurka	Btg2
Bex3	Epha5	Aurkb	Car8
Cbl	Gnai2	Banf1	Cd9
Cbx5	Id1	Bcl7c	Cdo1
Ccnd2	Id3	Bex1	Cetn3
Cdc20	Junb	Bex4	Cntln
Cdk1	Lrfn4	Birc5	Cox7a2l
Cdv3	Lrig1	Bub1	Cpxm1
Cenpf	Lxn	Bub1b	Csmd2
Chl1	Myl6	Bzw1	Cspg4
Ckap2	Ncan	Cacng4	Ctnnbip1
Cks1b	Nedd9	Cbfb	Dusp1
Cks2	Nras	Cbx3	Eif3e
Clic1	Pea15a	Ccna2	Emid1
Cmtm4	Pfkfb3	Ccnb1	Fabp5
Ctnnb1	Pitpna	Ccnb2	Fam210b
Dcakd	Plat	Cdc25b	Fau
Dctpp1	Plce1	Cdc25c	Fgfbp3
Ddah2	Plec	Cdca2	Fmo1
Ddx21	Rragd	Cdca3	Fos
Dhx9	Slc38a1	Cdca7	Fosb
Dlgap5	Socs3	Cdca8	Fstl1
Dnajc9	Tgfb2	Cdh13	Fxyd6
Dpysl3	Tmsb4x	Cdk2ap1	Gm13889
Dynlt1f	Tpbg	Cdk4	Gm17750
Ect2	Ttc28	Cdkn2c	Gm45716
Efcab11		Cdkn3	Gng3
Eif1a		Cenpa	Hes1
Eif5a		Cenpe	Hes5
Erh		Cenph	Hmgcs1
Evi5		Cenpm	Ier2
F2r		Cenpp	Ifngr2
Fabp7		Cenpq	Jun
Fat1		Cenpu	Kcne1l
Fen1		Cenpw	Kctd5
Fnbp1l		Cep55	Klf2
Foxm1		Chsy1	Klf4
Fzd3		Ckap2l	Klf6
Gadd45g		Cmc2	Kras
Gap43		Ctsc	Lockd
Glrx5		Dbf4	Lpcat1
Gm35040		Dck	Maged2
Gnas		Ddx39	Mfap2
Gtse1		Dek	Mir9-3hg
Hmgb3		Depdc1a	Mmd
Hmgn1		Dhfr	Mmp14
Hnrnpa1		Dusp6	Mvk
Irs2		Dut	Mycn
Itpa		Eef1a1	Nnat
Jpt1		Eef1b2	Notch3
Kcnmb4		Eef1g	Nr4a1
Kif11		Egr1	Nrarp
Kif18a		Eif3f	Nsa2
Kif22		Eif4a1	Ntng1
Kif4		Eri1	Ntrk3
Klf10		Esco2	Pcx
Knop1		Etv4	Pla2g3
Kpnb1		Exosc8	Plekho1
Larp7		Ext1	Pmepa1
Lsm2		Ezh2	Ppp1r15a
Lsm4		Fam111a	Ppp1r1a
Maged1		Fam3c	Ptprz1
Map1b		Fbl	Ptx3
Mapre1		Fbln2	Ralb
Marcks		Fbxo5	Rasl10b
Marcksl1		Fignl1	Rassf10
Mcl1		G2e3	Rhcg
Mcm6		Gar1	Rhoc
Mettl9		Gm11808	Rlbp1
Mex3a		Gm1673	Rnf180
Morf4l2		Gm8186	Rpl26
Msn		Gmnn	Rpl29
Myef2		Grm5	Rpl3
Myh10		H3f3b	Rpl34
Naa50		Hdac2	Rps13
Nans		Hells	Rps15a
Nav1		Hirip3	Rps27
Ncl		Hist1h2ap	Rps29
Ndc80		Hk2	Rps7
Nedd4		Hmgb2	Rps8
Nes		Hmgn2	Rtraf
Nhp2		Hmmr	Sema5b
Nme4		Hnrnpa0	Sfrp1
Nop58		Hnrnpa3	Skil
Nusap1		Hnrnpab	Slc38a2
Pabpc1		Hnrnpd	Slc7a5
Pafah1b3		Hnrnpf	Sp5
Pbk		Impdh2	Spon1
Plod2		Incenp	Sptssa
Pole3		Itgb1	St6gal2
Ppic		Kif15	Tbc1d12
Ppp1ca		Kif20b	Tm7sf2
Ppp1r14b		Kif23	Tnfrsf19
Ppp1r14c		Kif2c	Tsc22d1
Prelid1		Klhl23	Tspan13
Psrc1		Knl1	Tspan5
Ptprf		Knstrn	Unc119
Rap2b		Kpna2	Vangl2
Rbm3		Lbr	Vit
Rcc2		Lig1	Zdhhc21
Rcn1		Lims1	Zfp36
Rfc3		Lmnb1
Rnf149		Lsm5
Rpl21		Lsm6
Rpl41		Lyar
Rps12		Maz
Rps19		Mcm3
Rrm1		Mcm7
Rtn1		Melk
S100a11		Mest
Sae1		Mis18bp1
Sdc3		Mki67
Serf1		Mxd3
Smc4		Myl12a
Sms		Naca
Sncaip		Nap1l1
Snrpe		Nasp
Snx4		Ncald
Sox4		Ncapd2
Sparc		Ncapg
Tceal9		Ncapg2
Tnc		Ncaph
Top2a		Neil3
Tpx2		Nono
Tspan6		Npm1
Tuba1a		Npm3
Tuba1b		Nsd2
Tuba1c		Nsmce1
Tubb5		Nudt21
Tubb6		Nuf2
Txn1		Pbdc1
Tyms		Pclaf
Ubald2		Pcna
Vim		Pde1b
Wnt5a		Pfdn1
Zdhhc2		Pfn1
		Pgls
		Pimreg
		Plk1
		Plk4
		Pmf1
		Podxl2
		Ppp2r5d
		Prc1
		Prim1
		Prmt1
		Prr11
		Ptp4a2
		Ptprs
		Rab8b
		Racgap1
		Rack1
		Ran
		Ranbp1
		Rangap1
		Rbmxl1
		Rcc1
		Rfc4
		Rfc5
		Rnaseh2b
		Rpa2
		Rpl10
		Rpl10a
		Rpl11
		Rpl12
		Rpl13
		Rpl13a
		Rpl14
		Rpl15
		Rpl17
		Rpl18
		Rpl18a
		Rpl19
		Rpl22
		Rpl22l1
		Rpl23
		Rpl23a
		Rpl24
		Rpl27
		Rpl27a
		Rpl28
		Rpl30
		Rpl31
		Rpl32
		Rpl35
		Rpl35a
		Rpl36
		Rpl36a
		Rpl36al
		Rpl37a
		Rpl38
		Rpl39
		Rpl4
		Rpl5
		Rpl6
		Rpl7
		Rpl7a
		Rpl8
		Rpl9
		Rplp0
		Rplp1
		Rplp2
		Rps10
		Rps11
		Rps14
		Rps16
		Rps17
		Rps18
		Rps2
		Rps20
		Rps23
		Rps24
		Rps25
		Rps26
		Rps27a
		Rps28
		Rps3
		Rps3a1
		Rps4x
		Rps5
		Rps6
		Rps9
		Rpsa
		Rrm2
		Sall3
		Sapcd2
		Sec61b
		Selenoh
		Sema6a
		2011-09-01
		2009-09-01
		Serpinh1
		Set
		Sfpq
		Sgo1
		Sgo2a
		Sh3bgrl
		Ska1
		Ska3
		Smc2
		Snn
		Snrpd1
		Snrpd2
		Snrpg
		Sox11
		Spc24
		Spc25
		Srsf3
		Srsf7
		Ssrp1
		Stard4
		Supt16
		Syce2
		Syncrip
		Tacc3
		Tagln2
		Tbca
		Tdg
		Tipin
		Tk1
		Tmem263
		Tmpo
		Tmsb10
		Tox3
		Tpm3
		Tpm4
		Tpt1
		Tra2b
		Traf4
		Trib2
		Trim28
		Ttk
		U2af1
		Uba52
		Ube2c
		Ube2s
		Ube2t
		Uhrf1
		Umps
		Usp1
		Vcan
		Vps37b
		Vrk1
		Ybx1
		Yeats4
		Ywhah
